# Host-adapted enzymatic deconstruction of acetylated xylan enables mutualistic colonization of monocot roots

**DOI:** 10.1101/2025.07.11.663926

**Authors:** Mathias Brands, Vicente Ramírez, Laura Armbruster, Ruben Eichfeld, Asmamaw Bidru Endeshaw, Pia Saake, Markus Pauly, Alga Zuccaro

## Abstract

Intracellular accommodation of mutualistic fungi in plant roots depends on selective remodeling of host cell walls while minimizing activation of plant immune responses. In this study, we identify a host-adapted enzymatic module in the root endophyte *Serendipita indica* that targets acetylated xylan, a major structural component of monocot cell walls. The glycoside hydrolase *Si*GH11 cleaves the xylan backbone and releases *O*-acetylated oligosaccharides, which are subsequently deacetylated by the XynE-like esterase *Si*AXE. These enzymes are co-expressed within a monocot-specific transcriptional program that is enriched in carbohydrate-active enzymes and sugar transporters. Their combined activity enhances enzymatic degradation and facilitates downstream hydrolysis by exo-xylanases, which reduces the production of apoplastic reactive oxygen species triggered by damage-associated molecular patterns. Functional analysis shows that overexpression of *Si*AXE promotes early root colonization, while deletion of the gene compromises fungal proliferation during later stages. These findings define a coordinated and immune-compatible strategy for host cell wall deconstruction that enables fungal adaptation and endophytic colonization of monocot roots.

**In Brief:** *Serendipita indica* utilizes a transcriptionally coordinated xylanase and esterase module to degrade acetylated xylan in monocot roots. This enzyme cooperation enhances substrate breakdown, suppresses immune responses, and enables endophytic colonization, illustrating how mutualistic fungi adapt saprotrophic enzymes for host-specific intracellular accommodation.

**Highlights:**

- Mutualistic fungal endophyte repurposes saprotrophic enzymes to enable monocot-specific intracellular root colonization
- Coordinated xylanase and esterase activity remodels host cell walls and dampens immune responses
- Expression of cell wall degrading enzymes is regulated by host species and colonization stage
- Results reveal fungal adaptation to monocot roots along the saprotrophy to symbiosis transition
