## Supplementary material for "Host-adapted enzymatic deconstruction of acetylated xylan enables mutualistic colonization of monocot roots": Table S2

### Sheet: Primer
Primer	Sequence (5´- 3´)	Target	Purpose	Origin
K68	CTTCTCAGCAGCAAACAAGC	SiGH11 (PIIN_05889)	Expression of S. indica SiGH11	Lahrmann et al (2013)
K69	AGAGTACCAGGCGTTCGAGT	SiGH11 (PIIN_05889)	Expression of S. indica SiGH11	Lahrmann et al (2013)
K1584	ATAGCATCACAGACGGACGT	SiAXE (PIIN_07653)	Expression of S. indica SiAXE	This study
K1585	TGGTTGACAACAGCAATGTTCT	SiAXE (PIIN_07653)	Expression of S. indica SiAXE	This study
K1592	ACCACTGAAGTCAAGTCCGT	SiTEF (PIIN_03008)	Expression of fungal housekeeping gene	This study
K1593	CGTTGAAAGATGCAGCCTCC	SiTEF (PIIN_03008)	Expression of fungal housekeeping gene	This study
K101	CAGTAGTGGCGGTCGAAGTG	HvUBI	Expression of plant housekeeping gene	Molitor et al (2011)
K102	ACCCTCGCCGACTACAACAT	HvUBI	Expression of plant housekeeping gene	Molitor et al (2011)
K492	GGAGGGCGACAAGGTAAGTG	HvPR10	Expression of plant immunity marker gene	Schäfer et al (2009)
K493	CGTCCAGCCTCTCGTACTCT	HvPR10	Expression of plant immunity marker gene	Schäfer et al (2009)
K2114	CATCACTCCAAAAACAGTCGCTAGCttgatcgctagGTTTATGTCGCAGGTTCTCTCCG	SiAXE (PIIN_07653)	Amplification of full-lenght SiAXE for cloning into K100	This study
K2115	AGCGTAATCTGGAACATCGTATGGGTAGATATCGTAGTTTTTGTTGTAGCCATCGACGCCAT	SiAXE (PIIN_07653)	Amplification of full-lenght SiAXE for cloning into K100	This study
K2306	CATCACTCCAAAAACAGTCGCTAGCttgatcgctagGTTTAAACATGCACCAGAAACGAGGATCAAAGCC	SiAXE (PIIN_07653)	Amplification of SiAXEwithout signal-peptide for cloning into K100	This study
K2307	AGCGTAATCTGGAACATCGTATGGGTAGATATCGTAGTTTAAACAGTTGTAGCCATCGACGCCAT	SiAXE (PIIN_07653)	Amplification of SiAXE without signal-peptide for cloning into K100	This study
K2326	CATCACTCCAAAAACAGTCGCTAGCttgatcgctagGTTTATGTCGCAGGTTCTCTCCG	SiAXE (PIIN_07653)	Amplification of catalytic mutant SiAXE(S226G) for cloning into K100	This study
K2327	AGCGTAATCTGGAACATCGTATGGGTAGATATCGTAGTTTTTGTTGTAGCCATCGACGCCAT	SiAXE (PIIN_07653)	Amplification of catalytic mutant SiAXE(S226G) for cloning into K100	This study
K1992	ATCACCATCACCATCACGGATCCGCATGCGAGCTCGGTACCCACCAGAAACGAGGATCAAAGCC	SiAXE (PIIN_07653)	Amplification of SiAXE without signal peptide for cloning into pQE-80L	This study
K1993	CTCAGCTAATTAAGCTTGGCTGCAGGTCGACCCGGGGTACCTTAGTTGTAGCCATCGACGCCAT	SiAXE (PIIN_07653)	Amplification of SiAXE without signal peptide for cloning into pQE-80L	This study
K1990	ATCACCATCACCATCACGGATCCGCATGCGAGCTCGGTACCGCGCCTCTCGACGTCGTCGAAGA	SiPLL (PIIN_06162)	Amplification of SiPLL without signal peptide for cloning into pQE-80L	This study
K1991	CTCAGCTAATTAAGCTTGGCTGCAGGTCGACCCGGGGTACCCTACAGGAGAGTGTCTGTACGGATAC	SiPLL (PIIN_06162)	Amplification of SiPLL without signal peptide for cloning into pQE-80L	This study
K2693	ATCACCATCACCATCACGGATCCGCATGCGAGCTCGGTACCGTCGAACCCGCTGAAAAGCGTG	SiGH11 (PIIN_05889)	Amplification of SiGH11 without signal peptide for cloning into pQE-80L	This study
K2694	CTCAGCTAATTAAGCTTGGCTGCAGGTCGACCCGGGGTACCCTAGAGGCACTGAGAGTACCAGG	SiGH11 (PIIN_05889)	Amplification of SiGH11 without signal peptide for cloning into pQE-80L	This study
K2310	GGACTTCGATGCCACAACTC	SiAXE (PIIN_07653)	Genotyping of axe-1mutant candidates	This study
K2313	CCTCTACGGCACTAAGGAAG	SiAXE (PIIN_07653)	Genotyping of axe-1mutant candidates	This study
K2869	CATGCTGGAGGAAGAAATCCCAAGT	Left border (LB) of SiAXE genomic locus	Genotyping of axe-1mutant candidates	This study
K2870	TCTCTACCTCATATAGAGAGATAACGGTCTACT	Right border (RB) of SiAXE genomic locus	Genotyping of axe-1mutant candidates	This study
K2954	TACCGGCGAGAAATGGAATCA	Sequence upstream of LB (LB-)	Genotyping of axe-1mutant candidates	This study
K2955	ACCCAATGGAATGGCTTTGAT	SiAXE (PIIN_07653)	Genotyping of axe-1mutant candidates	This study
K2956	GCCTCCCTCTAGACTCGTTG	SvTEFPro of HygR casette	Genotyping of axe-1mutant candidates	This study
K2958	GCCAATTGTTATACCATGCGTG	Sequence downstream of RB (RB+)	Genotyping of axe-1mutant candidates	This study
K2959	TAGTGTCGCCGGATACCAAAAG	SiAXE (PIIN_07653)	Genotyping of axe-1mutant candidates	This study
K2960	GCGCGCAAACTAGGATAAATT	NosT of HygR casette	Genotyping of axe-1mutant candidates	This study

### Sheet: Plasmids
Plasmid Number	Plasmid Name	Purpose	Origin
K16	pGOGFP	Expression of GFP in S. indica	This study
K115	pGOGFP_SvTEFPro_GFP	Expression of GFP in S. indica	This study
K100	pSiFGB1Pro_C-HA	Cloning of SiAXE into plasmid suitable for S. indica	Wawra et al (2016)
K288	pSiFGB1Pro_PIIN_07653_C-HA	Ectopic expression of full-lenght SiAXE-HA in S. indica	This study
K323	pSiFGB1Pro_PIIN_07653woSP_C-HA	Ectopic expression of SiAXE-HA without N-terminal signal peptide in S. indica	This study
K473	pSiFGB1Pro_PIIN_07653_S226G_C-HA	Ectopic expression of SiAXE-HA catalytic mutant S226G in S. indica	This study
K281	pQE-80L-EV-His	Empty vector for heterologous expression in E. coli	Qiagen
K278	pQE-80L-His-PIIN_06162	Heterologous expression of SiPLL (PIIN_06162) in E. coli	This study
K279	pQE-80L-His-PIIN_07653	Heterologous expression of SiAXE (PIIN_07653) in E. coli	This study
K422	pQE-80L-His-PIIN_07653_S226G	Heterologous expression of SiAXE (PIIN_07653) catalytic mutant S226G in E. coli	This study
K502	pQE-80L-His-PIIN_05889	Heterologous expression of SiGH11 (PIIN_05889) in E. coli	This study
