## Supplementary material for "Host-adapted enzymatic deconstruction of acetylated xylan enables mutualistic colonization of monocot roots": Table S3

### Sheet: Sheet1
Name	Strain used for transformation	Genotype	Plasmid used for transformation	Description	Resistance	Number of transformants screened
WT	Serendipita indica strain DSM11827 (WT)	dikaryotic (dk)	-	-	-	-
GFP-1	Serendipita indica strain DSM11827	dikaryotic (dk)	K115	SvTEFPro2::GFP	SvTEFPro::2Hygromycine:NosT (HygR)	5
GFP-2	Serendipita indica strain DSM11827	dikaryotic (dk)	K16	SiGPDPro1::GFP	SvTEFPro::2Hygromycine:NosT (HygR)	5
AXE-1	Serendipita indica strain DSM11827	dikaryotic (dk)	K288	SiFGB1Pro3::SiAXE-HA4	SvTEFPro::2Hygromycine:NosT (HygR)	4
AXE-3	Serendipita indica strain DSM11827	dikaryotic (dk)	K288	SiFGB1Pro3::SiAXE-HA4	SvTEFPro::2Hygromycine:NosT (HygR)	4
AXE-3S226G	Serendipita indica strain DSM11827	dikaryotic (dk)	K473	SiFGB1Pro3::SiAXES226G-HA5	SvTEFPro::2Hygromycine:NosT (HygR)	3
AXE-5ΔSP	Serendipita indica strain DSM11827	dikaryotic (dk)	K323	SiFGB1Pro3::ΔSPSiAXE-HA6	SvTEFPro::2Hygromycine:NosT (HygR)	5
hk#58 WT	Recovered after protoplastation of Serendipita indica strain DSM11827	homokaryoitc (hk)	-
hk GFP-1	hk#58 Serendipita indica	homokaryoitc (hk)	K16	SiGPDPro1::GFP	SvTEFPro::2Hygromycine:NosT (HygR)	5
hk AXE-2	hk#58 Serendipita indica	homokaryoitc (hk)	K288	SiFGB1Pro3::SiAXE-HA4	SvTEFPro::2Hygromycine:NosT (HygR)	5
hk AXE-7S226G	hk#58 Serendipita indica	homokaryoitc (hk)	K473	SiFGB1Pro3::SiAXES226G-HA5	SvTEFPro::2Hygromycine:NosT (HygR)	5
hk K287-37	hk#58 Serendipita indica	homokaryoitc (hk)	K287	Plasmid for homologous recombination to replace SiAXE genomic locus7	SvTEFPro::2Hygromycine:NosT (HygR)	21
hk axe-1	hk#58 Serendipita indica	homokaryoitc (hk)	K287	Plasmid for homologous recombination to replace SiAXE genomic locus7	SvTEFPro::2Hygromycine:NosT (HygR)	21
				1 S. indica Glycerol-3-phosphate dehydrogenase (GPD) Promotor
				2 S. vermifera Translation elongation factor (TEF) Promotor
				3 S. indica Fungal Glucan binding 1 (FGB1) Promotor
				4 S. indicafulll-length AXE fused to C-terminal HA tag
				5 S. indica fulll-length AXE catalytic mutant fused to C-terminal HA tag
				6 S. indicafulll-length AXE without N-terminal signal peptide fused to C-terminal HA tag
				7 See figure S9 for detailed strategy
